# Rapamycin exerts its geroprotective effects in the ageing human immune system by enhancing resilience against DNA damage

**DOI:** 10.1101/2025.08.15.670559

**Authors:** Loren Kell, Eleanor J Jones, Nima Gharahdaghi, Daniel J Wilkinson, Kenneth Smith, Philip J Atherton, Anna K Simon, Lynne S Cox, Ghada Alsaleh

## Abstract

mTOR inhibitors such as rapamycin are among the most robust life-extending interventions known, yet the mechanisms underlying their geroprotective effects in humans remain incompletely understood. At non-immunosuppressive doses, these drugs are senomorphic, i.e. they mitigate cellular senescence, but whether they protect genome stability itself has been unclear. Given that DNA damage is a major driver of immune ageing, and immune decline accelerates whole-organism ageing, we tested whether mTOR inhibition enhances genome stability. In human T cells exposed to acute genotoxic stress, we found that rapamycin and other mTOR inhibitors suppressed senescence not by slowing protein synthesis, halting cell division, or stimulating autophagy, but by directly reducing DNA lesional burden and improving cell survival. *Ex-vivo* analysis of aged immune cells from healthy donors revealed a stark enrichment of markers for DNA damage, senescence, and mTORC hyperactivation, suggesting that human immune ageing may be amenable to intervention by low-dose mTOR inhibition. To test this *in vivo*, we conducted a placebo-controlled experimental medicine trial in older adults administered with low-dose rapamycin. p21, a marker of DNA damage-induced senescence, was significantly reduced in immune cells from the rapamycin compared to placebo group. These findings reveal a previously unrecognised role for mTOR inhibition: direct genoprotection. This mechanism may help explain rapamycin’s exceptional geroprotective profile and opens new avenues for its use in contexts where genome instability drives pathology, ranging from healthy ageing, clinical radiation exposure, and even the hazards of cosmic radiation in space travel.
