## Supplementary material for "Rapamycin exerts its geroprotective effects in the ageing human immune system by enhancing resilience against DNA damage": Table S2 - Details of antibodies used in flow cytometry

### Sheet: Sheet1
	Supplementary Table 3 - Details of antibodies used in study
	Use	Target	Fluorophore	Dilution	Supplier	Catalogue code	Clone
	SFC	CD3	AF700	1/400	BioLegend	300324	HIT3a
	FC	CD4	APC	1/100	BioLegend	317416	OKT4
	FC	CD4	FITC	1/100	BioLegend	317408	OKT4
	SFC	CD4	PE-Fire 810	1/400	BioLegend	344677	SK3
	FC	CD8	AF700	1/100	BioLegend	344724	SK1
	SFC	CD8	APC-Cy7	1/400	BioLegend	300925	HIT8a
	SFC	CD11b	BV785	1/400	BioLegend	101243	M1/70
	SFC	CD14	APC-Fire 810	1/400	BioLegend	367155	63D3
	SFC	CD16	PE-Dazzle 594	1/400	BioLegend	302053	3G8
	SFC	CD19	BUV615	1/400	BD Biosciences	612990	SJ25C1
	FC	CD25	FITC	1/100	BioLegend	302604	BC96
	FC	CD25	BV785	1/100	BioLegend	302638	BC96
	FC	CD27	PE	1/100	BioLegend	302808	O323
	FC	CD27	PE-Cy7	1/100	BioLegend	302838	O323
	SFC	CD27	BV650	1/400	BioLegend	302827	O323
	FC	CD28	BV510	1/100	BioLegend	302936	CD28.2
	SFC	CD28	BUV661	1/400	BD Biosciences	741635	CD28.2
	SFC	CD38	Spark NIR 685	1/400	BioLegend	303551	HIT2
	FC	CD45RA	BV605	1/100	BioLegend	304134	HI100
	SFC	CD45RA	BUV563	1/400	BD Biosciences	612927	HI100
	SFC	CD56	BV570	1/400	BioLegend	362540	5.1H11
	FC, SFC	CD57	BV421	1/100 (FC), 1/400 (SFC)	BD Biosciences	563896	NK-1
	SFC	HLA-DR	BUV496	1/400	BD Biosciences	752493	L203.rMAb
	SFC	IgD	BV480	1/400	BD Biosciences	566187	IA6-2
	FC, SFC	KLRG1	BV711	1/100 (FC), 1/400 (SFC)	BioLegend	138427	2F1
	SFC	LAG3	BV605	1/400	BioLegend	369323	11C3C65
	FC	LC3	FITC	1/20	Cytek Biosciences	Part of kit FCCH100171	4000000000000
	SFC	NKG2A	BUV737	1/400	BD Biosciences	749682	131411
	SFC	NKG2D	BV510	1/400	BioLegend	563266	1D11
	FC	p-Akt (Ser473)	PE	1/50	Cell Signalling Technology	4060S	D9E
	SFC	p-Akt (Ser473)	AF532	1/100	Cell Signalling Technology	26580	D9E
	FC	p-Chk1 (Ser345)	n/a	1/100	Cell Signalling Technology	2348	133D3
	FC	p-Chk2 (Thr68)	n/a	1/100	Cell Signalling Technology	2197	C13C1
	FC, SFC	p-S6 (Ser235, Ser236)	APC	1/100 (FC), 1/400 (SFC)	eBioscience	17-9007-42	cupk43k
	SFC	p16Ink4a	PE	1/400	Abcam	AB209579	EPR1473
	SFC	p21Cif1/Waf1	AF594	1/400	Cell Signalling Technology	11850S	12D1
	SFC	p53	AF488	1/400	Abcam	AB224943	E26
	SFC	PD-1	PE-Cy7	1/400	BioLegend	329917	EH12.2H7
	FC, SFC	γH2AX (Ser139)	PerCP-Cy5.5	1/100 (FC), 1/400 (SFC)	BD Biosciences	564718	N1-431
	FC	Anti-rabbit IgG (H+L)	AF488	1/500 (FC)	Invitrogen	A-11034	pc
	FC = conventional flow cytometry; SFC = spectral flow cytometry; pc = polyclonal.
